# Psychosocial experiences are associated with human brain mitochondrial biology

**DOI:** 10.1101/2023.10.06.559575

**Authors:** Caroline Trumpff, Anna S Monzel, Carmen Sandi, Vilas Menon, Hans-Ulrich Klein, Masashi Fujita, Annie Lee, Vladislav Petyuk, Cheyenne Hurst, Duc M. Duong, Nicholas T. Seyfried, Aliza Wingo, Thomas Wingo, Yanling Wang, Madhav Thambisetty, Luigi Ferrucci, David A. Bennett, Philip L. De Jager, Martin Picard

## Abstract

Psychosocial experiences affect brain health and aging trajectories, but the molecular pathways underlying these associations remain unclear. Normal brain function relies heavily on energy transformation by mitochondria oxidative phosphorylation (OxPhos), and two main lines of evidence bi-directionally link mitochondria as both targets and drivers of psychosocial experiences. On the one hand, chronic stress exposure and possibly mood states alter multiple aspects of mitochondrial biology; and on the other hand, functional variations in mitochondrial OxPhos capacity alter social behavior, stress reactivity, and mood. However, knowledge on whether positive or negative psychosocial exposures and experiences are linked to mitochondrial biology in the human brain is currently unknown. By combining longitudinal antemortem assessments of psychosocial factors with postmortem brain (dorsolateral prefrontal cortex) proteomics in older adults, we found that positive experiences (e.g. higher well-being) are linked to greater abundance of the mitochondrial OxPhos machinery, whereas negative experiences (e.g. higher negative mood) are linked to lower OxPhos protein content. Combined, psychosocial factors explained 18% of the variance in the abundance of OxPhos complex I, the primary biochemical entry point that energizes brain mitochondria. To increase the sensitivity of our approach, we next interrogated mitochondrial psychobiological associations in specific neuronal and non-neuronal brain cells with single-nucleus RNA sequencing. These results revealed strong cell type specific associations, particularly between positive psychosocial experiences and molecular mitochondrial phenotypes in glial cells, whereas neurons tended to show opposite associations. Accordingly, in bulk transcriptomic analyses where all cells are pooled, these RNA-based associations were masked. Thus, our results highlight the likely underestimation of effect sizes in bulk brain tissues, and document novel cell type specific mitochondrial psychobiological associations in the human brain. Cell type specific mitochondrial recalibrations represent a potential psychobiological pathway linking positive and negative psychosocial experiences to human brain biology.

**Significance statement:** Psychosocial experiences predict health trajectories, but the underlying mechanism remains unclear. We found that positive psychosocial experiences are linked to greater abundance of the mitochondrial energy transformation machinery, whereas negative experiences are linked to lower abundance. Overall, we found that psychosocial experiences explain 18% of the variance in abundance of complex I proteins, the main entry point of the mitochondrial oxidative phosphorylation (OxPhos) system. At single-cell resolution using single nucleus transcriptomics, positive psychosocial experiences were particularly related to glial cell mitochondrial phenotypes. Opposite associations between glial cells and neurons were naturally masked in bulk transcriptomic analyses. Our results suggest that mitochondrial recalibrations in specific brain cell types may represent a potential psychobiological pathway linking psychosocial experiences to human brain health.
