## Supplemental table 1 for "Psychosocial experiences are associated with human brain mitochondrial biology"

### Sheet: A) ROSMAP
Table S1A: Characteristics of the ROS and MAP subjects (omics)
	ROSMAP TMT	ROSMAP SRM	ROSMAP RNA-seq dlpfc	ROSMAP RNA-seq pcc	ROSMAP RNA-seq ac
Total n	402	1228	1100	731	664
Female, n (percent)	282 (70%)	823 (68%)	738 (67%)	478 (65%)	419 (63%)
Pathological (NIA-Reagan Criteria) & Clinical diagnosis of AD, n (percent)	123 (31%)	521 (44%)	458 (43%)	282 (39%)	248 (39%)
Age (years) at death, mean (SD)	89.2 (6.5)	89.4 (6.5)	89.5 (6.6)	89.2 (6.4)	89.5 (6.6)
Amyloid, mean (SD)	4.7 (4.7)	4.4 (4.2)	4.2 (4.1)	6.7 (8.3)	6.3 (8.2)
Tangles, mean ( SD)	4.8 (5.0)	7.1 (8.3)	7.0 (8.4)	4.3 (4.2)	4.0 (3.9)
Post-mortem interval (hours), mean (SD)	7.8 (0.5)
mtDNAcn, mean (SD)	4182.1 (1151)
neuron %, mean (SD)	6(0.3)

### Sheet: B) BLSA
Table S1B: Characteristics of the BLSA subjects included in analyses
	BLSA
Total n	47
Female, n (percent)	17 (36%)
Clinical diagnosis of AD, n (percent)	20 (42%)
Age at death (>90 years), n (percent)	21 (45%)
Post-mortem interval (hours), mean (SD)	14.5 (0.5)
